# Extracellular matrices of bone marrow stroma regulate cell phenotype and contribute to distinct stromal niches *in vivo*

**DOI:** 10.1101/2023.01.19.524473

**Authors:** Andrew Stone, Emma Rand, Gabriel Thornes, Alasdair Kay, Amanda Barnes, Ian Hitchcock, Paul Genever

## Abstract

The heterogeneity of bone marrow stromal cells (BMSCs) has been revealed more in recent years through the advent of single cell RNA sequencing. However, protein level characterisation is likely to provide a deeper understanding of the functions of individual subsets and may reveal insights into the co-ordination of the cell phenotype maintaining niche.

Here, by analysing heterogeneity in BMSC populations using human stromal cell lines to model extremes of cell morphology and migration characteristics, we identified plastic cell phenotypes that can be modified through secreted proteins. Transfer of secreted signals from a differentiation-competent stem cell phenotype was able to stimulate migration in a slow-moving stromal cell, observed via label-free ptychography. Subsequent untargeted proteomic interrogation of the secreted factors from these cell lines identified a highly significant enrichment of extracellular matrix (ECM) protein production by the differentiation-competent cells compared to non-stem cells. The most highly enriched proteins, aggrecan and periostin, were identified on the endosteal surfaces of mouse and human bone, underlying CD271+ stromal cells in the latter, indicating that they may represent key non-cellular niche-components important for cell maintenance and phenotype. ECM from stem cells was further capable of enhancing migration in non-stem cells in a focal adhesion kinase-dependent manner.

Overall, we demonstrate the importance of the ECM in co-ordination of cellular phenotype and highlight how non-cellular components of the BMSC niche may provide insights into the role of BMSCs in health and disease.
