## Supplemental Table 1 for "Extracellular matrices of bone marrow stroma regulate cell phenotype and contribute to distinct stromal niches *in vivo*"

### Sheet: Sheet1
	Primary/Secondary/Isotype	Target	Clone/Cat. No	Manufacturer	Host Species and isotype	Conjugate	Dilution
	Primary	Aggrecan	13880-1-AP	Proteintech	Rabbit	-	1 in 50
	Primary	Biglycan	16409-1-AP	Proteintech	Rabbit	-	1 in 200
	Primary	Type VI collagen	AB6588	Abcam	Rabbit	-	1 in 200
	Primary	Periostin	AB14041	Abcam	Rabbit	-	1 in 100
	Primary	Vinculin	V9131	Sigma-Aldrich	Mouse IgG1, κ	-	1 in 400
	Primary	CD271	ME20.4	BioLegend	Mouse IgG1, κ	-	1 in 100
	Secondary	Rat IgG	A11077	ThermoFisher	Goat	AlexaFluor 568	1 in 300
	Secondary	Rabbit IgG	A21244	ThermoFisher	Goat	AlexaFluor 647	1 in 300
	Secondary	Rabbit IgG	A11011	ThermoFisher	Goat	AlexaFluor 568	1 in 300
	Secondary	Mouse IgG	A11001	ThermoFisher	Goat	AlexaFluor 488	1 in 300
	Isotype control	-	Poly29108	BioLegend	Rabbit	-	Matched to 1o
	Isotype control	-	eBR2a	eBioscience	Rat IgG2α, κ		Matched to 1o
	Isotype control	-	MPC-11	Biolegend	Mouse IgG1, κ		Matched to 1o

### Sheet: Sheet2
	Type	Target	Clone/Cat. No	Manufacturer	Host Species and isotype	Conjugate	Dilution
	Primary	Aggrecan	13880-1-AP	Proteintech	Rabbit	-	1 in 50
	Primary	Biglycan	16409-1-AP	Proteintech	Rabbit	-	1 in 200
	Primary	Type VI collagen	AB6588	Abcam	Rabbit	-	1 in 200
	Primary	Periostin	AB14041	Abcam	Rabbit	-	1 in 100
	Primary	Vinculin	V9131	Sigma-Aldrich	Mouse IgG1, κ	-	1 in 400
	Primary	CD271	ME20.4	BioLegend	Mouse IgG1, κ	-	1 in 100
	Secondary	Rat IgG	A11077	ThermoFisher	Goat	AlexaFluor 568	1 in 300
	Secondary	Rabbit IgG	A21244	ThermoFisher	Goat	AlexaFluor 647	1 in 300
	Secondary	Rabbit IgG	A11011	ThermoFisher	Goat	AlexaFluor 568	1 in 300
	Secondary	Mouse IgG	A11001	ThermoFisher	Goat	AlexaFluor 488	1 in 300
	Isotype control	-	Poly29108	BioLegend	Rabbit	-	Matched to primary
	Isotype control	-	eBR2a	eBioscience	Rat IgG2α, κ		Matched to primary
	Isotype control	-	MPC-11	Biolegend	Mouse IgG1, κ		Matched to primary
